# Concordant genomic, chemical and morphological divergence reveals two cryptic species in the paper wasp *Polistes dominula* (Hymenoptera: Vespidae)

**DOI:** 10.64898/2026.11.19.766385

**Authors:** Fabian Schweitzer, Kenny Jandausch, Malte J. B. Lehmann, Luca Mehlhorn, Hannah M. Oelkuch, Luca Drescher, Amelie Kienzle, Thomas van de Kamp, Marcus Zuber, Leander Bertsch, Aglaia M. Bouma, Alina Bräunig, Finn Brunßen, Judith Frech, Maike E. Stephan, Stefan Tischendorf, Erik van der Spek, Lucy A. Wagner, Jan J. Wieringa, Jan Buellesbach, Barbara Feldmeyer, Florian Menzel, Thomas Schmitt, Jens Runge, Volker Nehring, Oliver Niehuis

## Abstract

The paper wasp *Polistes dominula* (Christ, 1791) is one of the most widespread vespid species in Europe and has become invasive in temperate regions on other continents. In Central Europe its mitochondrial genomes fall into two distinct haplotype groups with overlapping distribution. Whether these groups are reproductively isolated, and thus two bona fide species, is an open question. We sampled *P. dominula* in southern Germany and the Netherlands, where both haplotypes occur syntopically. We found that individuals with different mitochondrial haplotypes exhibit fixed differences at more than 18,000 nuclear loci and have haplotype-specific cuticular hydrocarbon profiles. They also differ subtly but consistently in wing and body shape, and in *Wolbachia* prevalence and strain identity. *Polistes dominula* is thus a complex of two biological species. However, among more than 850 wasps, twelve had ambiguous characters, three of them showing signs of hybridisation. Both reference genomes published as *P. dominula* belong to *Polistes pectoralis* (**rev. stat.**). Our new assembly is therefore the first reference genome of *P. dominula* sensu stricto. The remarkable variation in ecological, behavioural, and phenotypic traits attributed to *P. dominula* may reflect differences between the two species.
