## Supplementary material for "Concordant genomic, chemical and morphological divergence reveals two cryptic species in the paper wasp *Polistes dominula* (Hymenoptera: Vespidae)": Supp. Tab. 3

sample_index	sample_label	sample_class	n_tested	n_flagged	outlier_frequency
152	ON_15812	BOLD:AAA9495	227	1	0.004405286343612335
1	ON_13979	BOLD:AAB7105	211	0	0.0
2	ON_13980	BOLD:AAB7105	226	0	0.0
3	ON_13981	BOLD:AAB7105	235	0	0.0
4	ON_13982	BOLD:AAB7105	218	0	0.0
5	ON_13983	BOLD:AAB7105	184	0	0.0
6	ON_13984	BOLD:AAB7105	190	0	0.0
7	ON_13986	BOLD:AAB7105	186	0	0.0
8	ON_13988	BOLD:AAA9495	229	0	0.0
9	ON_13989	BOLD:AAB7105	197	0	0.0
10	ON_13990	BOLD:AAB7105	191	0	0.0
11	ON_13991	BOLD:AAA9495	226	0	0.0
12	ON_13992	BOLD:AAB7105	203	0	0.0
13	ON_13993	BOLD:AAB7105	186	0	0.0
14	ON_13994	BOLD:AAB7105	216	0	0.0
15	ON_13995	BOLD:AAB7105	194	0	0.0
16	ON_13996	BOLD:AAA9495	210	0	0.0
17	ON_13997	BOLD:AAB7105	218	0	0.0
18	ON_13998	BOLD:AAA9495	225	0	0.0
19	ON_13999	BOLD:AAB7105	189	0	0.0
20	ON_14002	BOLD:AAB7105	200	0	0.0
21	ON_14003	BOLD:AAB7105	209	0	0.0
22	ON_14005	BOLD:AAB7105	207	0	0.0
23	ON_14006	BOLD:AAB7105	207	0	0.0
24	ON_14008	BOLD:AAB7105	194	0	0.0
25	ON_14009	BOLD:AAB7105	214	0	0.0
26	ON_14010	BOLD:AAB7105	230	0	0.0
27	ON_14012	BOLD:AAB7105	195	0	0.0
28	ON_14013	BOLD:AAB7105	202	0	0.0
29	ON_14014	BOLD:AAA9495	215	0	0.0
30	ON_14015	BOLD:AAA9495	223	0	0.0
31	ON_14016	BOLD:AAB7105	209	0	0.0
32	ON_14017	BOLD:AAB7105	207	0	0.0
33	ON_14018	BOLD:AAB7105	208	0	0.0
34	ON_14019	BOLD:AAB7105	193	0	0.0
35	ON_14020	BOLD:AAA9495	222	0	0.0
36	ON_14021	BOLD:AAB7105	204	0	0.0
37	ON_14022	BOLD:AAB7105	196	0	0.0
38	ON_14023	BOLD:AAB7105	177	0	0.0
39	ON_14024	BOLD:AAB7105	183	0	0.0
40	ON_14025	BOLD:AAB7105	200	0	0.0
41	ON_14026	BOLD:AAA9495	217	0	0.0
42	ON_14027	BOLD:AAB7105	175	0	0.0
43	ON_14028	BOLD:AAB7105	196	0	0.0
44	ON_14029	BOLD:AAB7105	212	0	0.0
45	ON_14030	BOLD:AAB7105	201	0	0.0
46	ON_14031	BOLD:AAB7105	165	0	0.0
47	ON_14033	BOLD:AAB7105	209	0	0.0
48	ON_14034	BOLD:AAB7105	197	0	0.0
49	ON_14035	BOLD:AAB7105	189	0	0.0
50	ON_14036	BOLD:AAA9495	231	0	0.0
51	ON_14037	BOLD:AAB7105	175	0	0.0
52	ON_14038	BOLD:AAB7105	206	0	0.0
53	ON_14039	BOLD:AAB7105	210	0	0.0
54	ON_14040	BOLD:AAB7105	234	0	0.0
55	ON_14041	BOLD:AAB7105	197	0	0.0
56	ON_14042	BOLD:AAB7105	203	0	0.0
57	ON_14043	BOLD:AAB7105	196	0	0.0
58	ON_14044	BOLD:AAB7105	193	0	0.0
59	ON_14045	BOLD:AAB7105	181	0	0.0
60	ON_14046	BOLD:AAB7105	192	0	0.0
61	ON_14048	BOLD:AAB7105	218	0	0.0
62	ON_14049	BOLD:AAB7105	198	0	0.0
63	ON_14050	BOLD:AAB7105	227	0	0.0
64	ON_14051	BOLD:AAB7105	205	0	0.0
65	ON_14052	BOLD:AAB7105	192	0	0.0
66	ON_14053	BOLD:AAB7105	220	0	0.0
67	ON_14054	BOLD:AAB7105	207	0	0.0
68	ON_14055	BOLD:AAB7105	197	0	0.0
69	ON_14056	BOLD:AAB7105	181	0	0.0
70	ON_14057	BOLD:AAB7105	214	0	0.0
71	ON_14058	BOLD:AAB7105	196	0	0.0
72	ON_14059	BOLD:AAB7105	205	0	0.0
73	ON_14060	BOLD:AAB7105	231	0	0.0
74	ON_14061	BOLD:AAB7105	195	0	0.0
75	ON_14062	BOLD:AAB7105	190	0	0.0
76	ON_14063	BOLD:AAB7105	219	0	0.0
77	ON_14064	BOLD:AAB7105	216	0	0.0
78	ON_14065	BOLD:AAB7105	215	0	0.0
79	ON_14066	BOLD:AAB7105	188	0	0.0
80	ON_14067	BOLD:AAB7105	201	0	0.0
81	ON_14068	BOLD:AAB7105	178	0	0.0
82	ON_14069	BOLD:AAB7105	181	0	0.0
83	ON_14070	BOLD:AAB7105	201	0	0.0
84	ON_14071	BOLD:AAB7105	186	0	0.0
85	ON_14072	BOLD:AAB7105	200	0	0.0
86	ON_14073	BOLD:AAB7105	197	0	0.0
87	ON_14074	BOLD:AAB7105	199	0	0.0
88	ON_14075	BOLD:AAB7105	190	0	0.0
89	ON_14076	BOLD:AAB7105	202	0	0.0
90	ON_14077	BOLD:AAB7105	219	0	0.0
91	ON_14078	BOLD:AAB7105	198	0	0.0
92	ON_14080	BOLD:AAB7105	202	0	0.0
93	ON_14082	BOLD:AAB7105	204	0	0.0
94	ON_14083	BOLD:AAB7105	210	0	0.0
95	ON_14084	BOLD:AAB7105	203	0	0.0
96	ON_14085	BOLD:AAB7105	205	0	0.0
97	ON_14086	BOLD:AAB7105	178	0	0.0
98	ON_14087	BOLD:AAB7105	190	0	0.0
99	ON_15562	BOLD:AAB7105	204	0	0.0
100	ON_15563	BOLD:AAB7105	181	0	0.0
101	ON_15564	BOLD:AAB7105	189	0	0.0
102	ON_15565	BOLD:AAA9495	237	0	0.0
103	ON_15566	BOLD:AAA9495	212	0	0.0
104	ON_15567	BOLD:AAB7105	195	0	0.0
105	ON_15568	BOLD:AAB7105	188	0	0.0
106	ON_15569	BOLD:AAB7105	188	0	0.0
107	ON_15570	BOLD:AAB7105	213	0	0.0
108	ON_15571	BOLD:AAB7105	227	0	0.0
109	ON_15572	BOLD:AAB7105	205	0	0.0
110	ON_15573	BOLD:AAB7105	199	0	0.0
111	ON_15575	BOLD:AAB7105	200	0	0.0
112	ON_15576	BOLD:AAB7105	216	0	0.0
113	ON_15577	BOLD:AAB7105	200	0	0.0
114	ON_15578	BOLD:AAB7105	208	0	0.0
115	ON_15579	BOLD:AAB7105	191	0	0.0
116	ON_15580	BOLD:AAB7105	184	0	0.0
117	ON_15581	BOLD:AAB7105	202	0	0.0
118	ON_15582	BOLD:AAB7105	213	0	0.0
119	ON_15583	BOLD:AAB7105	218	0	0.0
120	ON_15584	BOLD:AAB7105	199	0	0.0
121	ON_15585	BOLD:AAB7105	178	0	0.0
122	ON_15586	BOLD:AAB7105	198	0	0.0
123	ON_15587	BOLD:AAB7105	186	0	0.0
124	ON_15588	BOLD:AAB7105	204	0	0.0
125	ON_15589	BOLD:AAB7105	195	0	0.0
126	ON_15590	BOLD:AAB7105	222	0	0.0
127	ON_15591	BOLD:AAA9495	237	0	0.0
128	ON_15592	BOLD:AAA9495	218	0	0.0
129	ON_15593	BOLD:AAB7105	183	0	0.0
130	ON_15594	BOLD:AAB7105	197	0	0.0
131	ON_15595	BOLD:AAB7105	190	0	0.0
132	ON_15596	BOLD:AAB7105	193	0	0.0
133	ON_15597	BOLD:AAB7105	202	0	0.0
134	ON_15598	BOLD:AAA9495	233	0	0.0
135	ON_15600	BOLD:AAB7105	188	0	0.0
136	ON_15794	BOLD:AAB7105	186	0	0.0
137	ON_15795	BOLD:AAB7105	197	0	0.0
138	ON_15796	BOLD:AAB7105	199	0	0.0
139	ON_15797	BOLD:AAA9495	229	0	0.0
140	ON_15798	BOLD:AAB7105	207	0	0.0
141	ON_15799	BOLD:AAA9495	223	0	0.0
142	ON_15800	BOLD:AAA9495	227	0	0.0
143	ON_15801	BOLD:AAA9495	229	0	0.0
144	ON_15802	BOLD:AAB7105	219	0	0.0
145	ON_15803	BOLD:AAB7105	219	0	0.0
146	ON_15804	BOLD:AAB7105	228	0	0.0
147	ON_15805	BOLD:AAB7105	199	0	0.0
148	ON_15807	BOLD:AAB7105	212	0	0.0
149	ON_15809	BOLD:AAB7105	210	0	0.0
150	ON_15810	BOLD:AAB7105	202	0	0.0
151	ON_15811	BOLD:AAB7105	184	0	0.0
153	ON_15813	BOLD:AAB7105	198	0	0.0
154	ON_15814	BOLD:AAB7105	196	0	0.0
155	ON_15815	BOLD:AAB7105	210	0	0.0
156	ON_15816	BOLD:AAB7105	197	0	0.0
157	ON_15817	BOLD:AAB7105	211	0	0.0
158	ON_15818	BOLD:AAB7105	204	0	0.0
159	ON_15819	BOLD:AAB7105	214	0	0.0
160	ON_15820	BOLD:AAB7105	208	0	0.0
161	ON_16080	BOLD:AAA9495	228	0	0.0
162	ON_16081	BOLD:AAA9495	223	0	0.0
163	ON_16088	BOLD:AAA9495	200	0	0.0
164	ON_16089	BOLD:AAA9495	215	0	0.0
165	ON_16091	BOLD:AAA9495	194	0	0.0
166	ON_16094	BOLD:AAA9495	221	0	0.0
167	ON_16095	BOLD:AAA9495	242	0	0.0
168	ON_16101	BOLD:AAA9495	249	0	0.0
169	ON_16108	BOLD:AAA9495	218	0	0.0
170	ON_16111	BOLD:AAA9495	212	0	0.0
171	ON_16122	BOLD:AAA9495	236	0	0.0
172	ON_16123	BOLD:AAA9495	215	0	0.0
173	ON_16127	BOLD:AAA9495	219	0	0.0
174	ON_16133	BOLD:AAA9495	213	0	0.0
175	ON_16141	BOLD:AAA9495	216	0	0.0
176	ON_16318	BOLD:AAB7105	194	0	0.0
177	ON_16319	BOLD:AAB7105	217	0	0.0
178	ON_16320	BOLD:AAB7105	207	0	0.0
179	ON_16321	BOLD:AAB7105	223	0	0.0
180	ON_16323	BOLD:AAB7105	193	0	0.0
181	ON_16324	BOLD:AAA9495	197	0	0.0
182	ON_16325	BOLD:AAB7105	195	0	0.0
183	ON_16327	BOLD:AAB7105	208	0	0.0
184	ON_16328	BOLD:AAB7105	201	0	0.0
185	ON_16330	BOLD:AAB7105	220	0	0.0
186	ON_16331	BOLD:AAB7105	186	0	0.0
187	ON_16332	BOLD:AAB7105	233	0	0.0
188	ON_16334	BOLD:AAB7105	225	0	0.0
189	ON_16335	BOLD:AAB7105	189	0	0.0
190	ON_16336	BOLD:AAB7105	199	0	0.0
191	ON_16337	BOLD:AAB7105	195	0	0.0
192	ON_16338	BOLD:AAB7105	200	0	0.0
193	ON_16339	BOLD:AAB7105	231	0	0.0
194	ON_16341	BOLD:AAB7105	194	0	0.0
195	ON_16342	BOLD:AAB7105	227	0	0.0
196	ON_16344	BOLD:AAB7105	191	0	0.0
197	ON_16345	BOLD:AAB7105	174	0	0.0
198	ON_16346	BOLD:AAB7105	191	0	0.0
199	ON_16347	BOLD:AAB7105	205	0	0.0
200	ON_16348	BOLD:AAB7105	193	0	0.0
201	ON_16349	BOLD:AAB7105	201	0	0.0
202	ON_16350	BOLD:AAB7105	205	0	0.0
203	ON_16351	BOLD:AAB7105	203	0	0.0
204	ON_16352	BOLD:AAB7105	176	0	0.0
205	ON_16353	BOLD:AAA9495	232	0	0.0
