## Supplementary material for "Concordant genomic, chemical and morphological divergence reveals two cryptic species in the paper wasp *Polistes dominula* (Hymenoptera: Vespidae)": Supp. Tab. 2

sample_index	sample_label	sample_class	n_tested	n_flagged	outlier_frequency
564	ON_15008	BOLD:AAB7105	216	216	1.0
41	ON_13593	BOLD:AAB7105	209	209	1.0
3	ON_13555	BOLD:AAA9495	215	184	0.8558139534883721
191	ON_13812	BOLD:AAA9495	210	130	0.6190476190476191
193	ON_13814	BOLD:AAA9495	188	115	0.6117021276595744
397	ON_14620	BOLD:AAA9495	198	114	0.5757575757575758
387	ON_14610	BOLD:AAA9495	206	118	0.5728155339805825
329	ON_13953	BOLD:AAB7105	204	114	0.5588235294117647
499	ON_14859	BOLD:AAA9495	202	30	0.1485148514851485
390	ON_14613	BOLD:AAB7105	188	21	0.11170212765957446
138	ON_13757	BOLD:AAA9495	212	10	0.04716981132075472
372	ON_14295	BOLD:AAB7105	227	10	0.04405286343612335
140	ON_13759	BOLD:AAA9495	203	8	0.03940886699507389
148	ON_13767	BOLD:AAA9495	226	6	0.02654867256637168
250	ON_13873	BOLD:AAB7105	191	2	0.010471204188481676
484	ON_14844	BOLD:AAB7105	205	2	0.00975609756097561
358	ON_14280	BOLD:AAA9495	203	1	0.0049261083743842365
221	ON_13844	BOLD:AAB7105	206	1	0.0048543689320388345
1	ON_13553	BOLD:AAA9495	229	0	0.0
2	ON_13554	BOLD:AAB7105	207	0	0.0
4	ON_13556	BOLD:AAA9495	200	0	0.0
5	ON_13557	BOLD:AAA9495	226	0	0.0
6	ON_13558	BOLD:AAA9495	200	0	0.0
7	ON_13559	BOLD:AAA9495	207	0	0.0
8	ON_13560	BOLD:AAA9495	203	0	0.0
9	ON_13561	BOLD:AAB7105	173	0	0.0
10	ON_13562	BOLD:AAA9495	186	0	0.0
11	ON_13563	BOLD:AAB7105	197	0	0.0
12	ON_13564	BOLD:AAB7105	205	0	0.0
13	ON_13565	BOLD:AAB7105	211	0	0.0
14	ON_13566	BOLD:AAB7105	184	0	0.0
15	ON_13567	BOLD:AAB7105	176	0	0.0
16	ON_13568	BOLD:AAB7105	189	0	0.0
17	ON_13569	BOLD:AAB7105	191	0	0.0
18	ON_13570	BOLD:AAB7105	188	0	0.0
19	ON_13571	BOLD:AAB7105	230	0	0.0
20	ON_13572	BOLD:AAB7105	208	0	0.0
21	ON_13573	BOLD:AAB7105	196	0	0.0
22	ON_13574	BOLD:AAB7105	189	0	0.0
23	ON_13575	BOLD:AAB7105	189	0	0.0
24	ON_13576	BOLD:AAB7105	189	0	0.0
25	ON_13577	BOLD:AAB7105	228	0	0.0
26	ON_13578	BOLD:AAB7105	217	0	0.0
27	ON_13579	BOLD:AAB7105	207	0	0.0
28	ON_13580	BOLD:AAB7105	214	0	0.0
29	ON_13581	BOLD:AAB7105	216	0	0.0
30	ON_13582	BOLD:AAB7105	186	0	0.0
31	ON_13583	BOLD:AAB7105	203	0	0.0
32	ON_13584	BOLD:AAB7105	183	0	0.0
33	ON_13585	BOLD:AAA9495	212	0	0.0
34	ON_13586	BOLD:AAA9495	195	0	0.0
35	ON_13587	BOLD:AAB7105	200	0	0.0
36	ON_13588	BOLD:AAA9495	205	0	0.0
37	ON_13589	BOLD:AAB7105	183	0	0.0
38	ON_13590	BOLD:AAB7105	224	0	0.0
39	ON_13591	BOLD:AAA9495	212	0	0.0
40	ON_13592	BOLD:AAB7105	209	0	0.0
42	ON_13594	BOLD:AAB7105	221	0	0.0
43	ON_13595	BOLD:AAB7105	201	0	0.0
44	ON_13596	BOLD:AAA9495	163	0	0.0
45	ON_13597	BOLD:AAB7105	202	0	0.0
46	ON_13598	BOLD:AAB7105	192	0	0.0
47	ON_13599	BOLD:AAA9495	192	0	0.0
48	ON_13600	BOLD:AAB7105	165	0	0.0
49	ON_13601	BOLD:AAA9495	197	0	0.0
50	ON_13602	BOLD:AAB7105	213	0	0.0
51	ON_13603	BOLD:AAA9495	196	0	0.0
52	ON_13604	BOLD:AAB7105	216	0	0.0
53	ON_13605	BOLD:AAA9495	187	0	0.0
54	ON_13606	BOLD:AAB7105	209	0	0.0
55	ON_13607	BOLD:AAB7105	185	0	0.0
56	ON_13608	BOLD:AAB7105	191	0	0.0
57	ON_13609	BOLD:AAB7105	202	0	0.0
58	ON_13610	BOLD:AAB7105	198	0	0.0
59	ON_13611	BOLD:AAB7105	209	0	0.0
60	ON_13612	BOLD:AAB7105	193	0	0.0
61	ON_13613	BOLD:AAB7105	193	0	0.0
62	ON_13614	BOLD:AAB7105	220	0	0.0
63	ON_13615	BOLD:AAA9495	204	0	0.0
64	ON_13616	BOLD:AAB7105	201	0	0.0
65	ON_13617	BOLD:AAA9495	189	0	0.0
66	ON_13618	BOLD:AAB7105	187	0	0.0
67	ON_13619	BOLD:AAB7105	207	0	0.0
68	ON_13620	BOLD:AAA9495	213	0	0.0
69	ON_13621	BOLD:AAB7105	171	0	0.0
70	ON_13622	BOLD:AAA9495	220	0	0.0
71	ON_13623	BOLD:AAB7105	207	0	0.0
72	ON_13624	BOLD:AAB7105	206	0	0.0
73	ON_13625	BOLD:AAB7105	215	0	0.0
74	ON_13626	BOLD:AAB7105	195	0	0.0
75	ON_13627	BOLD:AAB7105	207	0	0.0
76	ON_13628	BOLD:AAB7105	195	0	0.0
77	ON_13629	BOLD:AAB7105	202	0	0.0
78	ON_13630	BOLD:AAB7105	208	0	0.0
79	ON_13631	BOLD:AAB7105	196	0	0.0
80	ON_13632	BOLD:AAB7105	191	0	0.0
81	ON_13633	BOLD:AAB7105	180	0	0.0
82	ON_13634	BOLD:AAB7105	215	0	0.0
83	ON_13635	BOLD:AAB7105	197	0	0.0
84	ON_13636	BOLD:AAB7105	200	0	0.0
85	ON_13637	BOLD:AAB7105	213	0	0.0
86	ON_13638	BOLD:AAB7105	208	0	0.0
87	ON_13639	BOLD:AAB7105	197	0	0.0
88	ON_13640	BOLD:AAB7105	193	0	0.0
89	ON_13641	BOLD:AAB7105	193	0	0.0
90	ON_13642	BOLD:AAB7105	199	0	0.0
91	ON_13643	BOLD:AAB7105	197	0	0.0
92	ON_13644	BOLD:AAB7105	197	0	0.0
93	ON_13645	BOLD:AAB7105	192	0	0.0
94	ON_13646	BOLD:AAB7105	174	0	0.0
95	ON_13647	BOLD:AAA9495	210	0	0.0
96	ON_13648	BOLD:AAB7105	186	0	0.0
97	ON_13649	BOLD:AAB7105	201	0	0.0
98	ON_13650	BOLD:AAB7105	205	0	0.0
99	ON_13651	BOLD:AAB7105	192	0	0.0
100	ON_13652	BOLD:AAB7105	198	0	0.0
101	ON_13653	BOLD:AAB7105	192	0	0.0
102	ON_13654	BOLD:AAB7105	193	0	0.0
103	ON_13655	BOLD:AAB7105	210	0	0.0
104	ON_13656	BOLD:AAB7105	231	0	0.0
105	ON_13657	BOLD:AAB7105	189	0	0.0
106	ON_13658	BOLD:AAB7105	181	0	0.0
107	ON_13659	BOLD:AAB7105	173	0	0.0
108	ON_13660	BOLD:AAB7105	200	0	0.0
109	ON_13661	BOLD:AAB7105	201	0	0.0
110	ON_13662	BOLD:AAB7105	184	0	0.0
111	ON_13663	BOLD:AAB7105	200	0	0.0
112	ON_13664	BOLD:AAB7105	223	0	0.0
113	ON_13665	BOLD:AAA9495	193	0	0.0
114	ON_13666	BOLD:AAA9495	221	0	0.0
115	ON_13667	BOLD:AAA9495	198	0	0.0
116	ON_13668	BOLD:AAB7105	207	0	0.0
117	ON_13669	BOLD:AAB7105	192	0	0.0
118	ON_13670	BOLD:AAB7105	223	0	0.0
119	ON_13671	BOLD:AAB7105	201	0	0.0
120	ON_13672	BOLD:AAA9495	251	0	0.0
121	ON_13673	BOLD:AAB7105	233	0	0.0
122	ON_13674	BOLD:AAB7105	203	0	0.0
123	ON_13675	BOLD:AAA9495	201	0	0.0
124	ON_13676	BOLD:AAB7105	202	0	0.0
125	ON_13677	BOLD:AAB7105	209	0	0.0
126	ON_13678	BOLD:AAA9495	230	0	0.0
127	ON_13679	BOLD:AAA9495	220	0	0.0
128	ON_13680	BOLD:AAA9495	207	0	0.0
129	ON_13681	BOLD:AAB7105	214	0	0.0
130	ON_13682	BOLD:AAA9495	194	0	0.0
131	ON_13750	BOLD:AAA9495	225	0	0.0
132	ON_13751	BOLD:AAA9495	210	0	0.0
133	ON_13752	BOLD:AAA9495	186	0	0.0
134	ON_13753	BOLD:AAA9495	195	0	0.0
135	ON_13754	BOLD:AAB7105	183	0	0.0
136	ON_13755	BOLD:AAA9495	209	0	0.0
137	ON_13756	BOLD:AAB7105	194	0	0.0
139	ON_13758	BOLD:AAA9495	199	0	0.0
141	ON_13760	BOLD:AAA9495	216	0	0.0
142	ON_13761	BOLD:AAA9495	201	0	0.0
143	ON_13762	BOLD:AAA9495	212	0	0.0
144	ON_13763	BOLD:AAA9495	186	0	0.0
145	ON_13764	BOLD:AAA9495	188	0	0.0
146	ON_13765	BOLD:AAA9495	198	0	0.0
147	ON_13766	BOLD:AAA9495	181	0	0.0
149	ON_13768	BOLD:AAA9495	215	0	0.0
150	ON_13769	BOLD:AAA9495	181	0	0.0
151	ON_13770	BOLD:AAA9495	215	0	0.0
152	ON_13771	BOLD:AAA9495	181	0	0.0
153	ON_13772	BOLD:AAA9495	191	0	0.0
154	ON_13773	BOLD:AAA9495	217	0	0.0
155	ON_13774	BOLD:AAB7105	188	0	0.0
156	ON_13775	BOLD:AAA9495	191	0	0.0
157	ON_13777	BOLD:AAB7105	198	0	0.0
158	ON_13778	BOLD:AAA9495	180	0	0.0
159	ON_13779	BOLD:AAB7105	217	0	0.0
160	ON_13780	BOLD:AAB7105	204	0	0.0
161	ON_13781	BOLD:AAB7105	206	0	0.0
162	ON_13782	BOLD:AAA9495	212	0	0.0
163	ON_13783	BOLD:AAA9495	215	0	0.0
164	ON_13784	BOLD:AAA9495	206	0	0.0
165	ON_13785	BOLD:AAA9495	190	0	0.0
166	ON_13786	BOLD:AAA9495	213	0	0.0
167	ON_13787	BOLD:AAA9495	182	0	0.0
168	ON_13788	BOLD:AAA9495	217	0	0.0
169	ON_13789	BOLD:AAB7105	195	0	0.0
170	ON_13790	BOLD:AAA9495	211	0	0.0
171	ON_13791	BOLD:AAA9495	189	0	0.0
172	ON_13792	BOLD:AAA9495	194	0	0.0
173	ON_13793	BOLD:AAB7105	207	0	0.0
174	ON_13794	BOLD:AAB7105	195	0	0.0
175	ON_13795	BOLD:AAA9495	194	0	0.0
176	ON_13796	BOLD:AAB7105	199	0	0.0
177	ON_13797	BOLD:AAA9495	204	0	0.0
178	ON_13798	BOLD:AAB7105	201	0	0.0
179	ON_13799	BOLD:AAB7105	195	0	0.0
180	ON_13800	BOLD:AAB7105	180	0	0.0
181	ON_13801	BOLD:AAB7105	210	0	0.0
182	ON_13802	BOLD:AAA9495	198	0	0.0
183	ON_13803	BOLD:AAB7105	194	0	0.0
184	ON_13804	BOLD:AAB7105	231	0	0.0
185	ON_13805	BOLD:AAB7105	194	0	0.0
186	ON_13806	BOLD:AAA9495	209	0	0.0
187	ON_13807	BOLD:AAA9495	200	0	0.0
188	ON_13808	BOLD:AAA9495	196	0	0.0
189	ON_13810	BOLD:AAB7105	214	0	0.0
190	ON_13811	BOLD:AAB7105	208	0	0.0
192	ON_13813	BOLD:AAA9495	183	0	0.0
194	ON_13815	BOLD:AAA9495	215	0	0.0
195	ON_13816	BOLD:AAA9495	208	0	0.0
196	ON_13817	BOLD:AAA9495	217	0	0.0
197	ON_13820	BOLD:AAB7105	184	0	0.0
198	ON_13821	BOLD:AAB7105	232	0	0.0
199	ON_13822	BOLD:AAA9495	192	0	0.0
200	ON_13823	BOLD:AAB7105	203	0	0.0
201	ON_13824	BOLD:AAB7105	220	0	0.0
202	ON_13825	BOLD:AAA9495	212	0	0.0
203	ON_13826	BOLD:AAA9495	194	0	0.0
204	ON_13827	BOLD:AAB7105	212	0	0.0
205	ON_13828	BOLD:AAB7105	202	0	0.0
206	ON_13829	BOLD:AAB7105	221	0	0.0
207	ON_13830	BOLD:AAB7105	198	0	0.0
208	ON_13831	BOLD:AAB7105	190	0	0.0
209	ON_13832	BOLD:AAB7105	200	0	0.0
210	ON_13833	BOLD:AAB7105	193	0	0.0
211	ON_13834	BOLD:AAB7105	187	0	0.0
212	ON_13835	BOLD:AAB7105	201	0	0.0
213	ON_13836	BOLD:AAB7105	195	0	0.0
214	ON_13837	BOLD:AAB7105	197	0	0.0
215	ON_13838	BOLD:AAB7105	174	0	0.0
216	ON_13839	BOLD:AAB7105	219	0	0.0
217	ON_13840	BOLD:AAB7105	208	0	0.0
218	ON_13841	BOLD:AAB7105	189	0	0.0
219	ON_13842	BOLD:AAB7105	186	0	0.0
220	ON_13843	BOLD:AAB7105	201	0	0.0
222	ON_13845	BOLD:AAB7105	207	0	0.0
223	ON_13846	BOLD:AAB7105	177	0	0.0
224	ON_13847	BOLD:AAB7105	190	0	0.0
225	ON_13848	BOLD:AAB7105	220	0	0.0
226	ON_13849	BOLD:AAB7105	207	0	0.0
227	ON_13850	BOLD:AAB7105	200	0	0.0
228	ON_13851	BOLD:AAB7105	210	0	0.0
229	ON_13852	BOLD:AAB7105	190	0	0.0
230	ON_13853	BOLD:AAB7105	213	0	0.0
231	ON_13854	BOLD:AAB7105	195	0	0.0
232	ON_13855	BOLD:AAB7105	207	0	0.0
233	ON_13856	BOLD:AAB7105	210	0	0.0
234	ON_13857	BOLD:AAB7105	198	0	0.0
235	ON_13858	BOLD:AAB7105	207	0	0.0
236	ON_13859	BOLD:AAB7105	198	0	0.0
237	ON_13860	BOLD:AAB7105	176	0	0.0
238	ON_13861	BOLD:AAB7105	202	0	0.0
239	ON_13862	BOLD:AAB7105	204	0	0.0
240	ON_13863	BOLD:AAB7105	218	0	0.0
241	ON_13864	BOLD:AAB7105	192	0	0.0
242	ON_13865	BOLD:AAB7105	208	0	0.0
243	ON_13866	BOLD:AAB7105	190	0	0.0
244	ON_13867	BOLD:AAB7105	202	0	0.0
245	ON_13868	BOLD:AAB7105	183	0	0.0
246	ON_13869	BOLD:AAB7105	209	0	0.0
247	ON_13870	BOLD:AAB7105	196	0	0.0
248	ON_13871	BOLD:AAB7105	189	0	0.0
249	ON_13872	BOLD:AAB7105	198	0	0.0
251	ON_13874	BOLD:AAB7105	192	0	0.0
252	ON_13875	BOLD:AAB7105	198	0	0.0
253	ON_13876	BOLD:AAB7105	202	0	0.0
254	ON_13877	BOLD:AAB7105	189	0	0.0
255	ON_13878	BOLD:AAB7105	212	0	0.0
256	ON_13879	BOLD:AAB7105	205	0	0.0
257	ON_13880	BOLD:AAB7105	209	0	0.0
258	ON_13881	BOLD:AAB7105	207	0	0.0
259	ON_13882	BOLD:AAB7105	198	0	0.0
260	ON_13883	BOLD:AAB7105	237	0	0.0
261	ON_13884	BOLD:AAB7105	192	0	0.0
262	ON_13885	BOLD:AAB7105	202	0	0.0
263	ON_13886	BOLD:AAB7105	204	0	0.0
264	ON_13887	BOLD:AAB7105	208	0	0.0
265	ON_13888	BOLD:AAB7105	196	0	0.0
266	ON_13889	BOLD:AAB7105	175	0	0.0
267	ON_13890	BOLD:AAB7105	199	0	0.0
268	ON_13891	BOLD:AAB7105	203	0	0.0
269	ON_13892	BOLD:AAB7105	178	0	0.0
270	ON_13893	BOLD:AAB7105	195	0	0.0
271	ON_13894	BOLD:AAB7105	195	0	0.0
272	ON_13895	BOLD:AAB7105	224	0	0.0
273	ON_13896	BOLD:AAB7105	183	0	0.0
274	ON_13897	BOLD:AAB7105	192	0	0.0
275	ON_13898	BOLD:AAB7105	201	0	0.0
276	ON_13899	BOLD:AAB7105	207	0	0.0
277	ON_13900	BOLD:AAB7105	198	0	0.0
278	ON_13901	BOLD:AAB7105	212	0	0.0
279	ON_13902	BOLD:AAB7105	198	0	0.0
280	ON_13903	BOLD:AAB7105	201	0	0.0
281	ON_13904	BOLD:AAB7105	222	0	0.0
282	ON_13905	BOLD:AAB7105	199	0	0.0
283	ON_13906	BOLD:AAB7105	194	0	0.0
284	ON_13907	BOLD:AAB7105	215	0	0.0
285	ON_13908	BOLD:AAA9495	194	0	0.0
286	ON_13909	BOLD:AAA9495	208	0	0.0
287	ON_13910	BOLD:AAB7105	212	0	0.0
288	ON_13911	BOLD:AAB7105	197	0	0.0
289	ON_13912	BOLD:AAA9495	221	0	0.0
290	ON_13913	BOLD:AAB7105	210	0	0.0
291	ON_13914	BOLD:AAB7105	196	0	0.0
292	ON_13915	BOLD:AAB7105	214	0	0.0
293	ON_13916	BOLD:AAB7105	206	0	0.0
294	ON_13917	BOLD:AAB7105	193	0	0.0
295	ON_13918	BOLD:AAB7105	199	0	0.0
296	ON_13919	BOLD:AAB7105	210	0	0.0
297	ON_13920	BOLD:AAB7105	210	0	0.0
298	ON_13921	BOLD:AAB7105	219	0	0.0
299	ON_13922	BOLD:AAB7105	201	0	0.0
300	ON_13923	BOLD:AAB7105	179	0	0.0
301	ON_13924	BOLD:AAB7105	204	0	0.0
302	ON_13925	BOLD:AAB7105	200	0	0.0
303	ON_13926	BOLD:AAB7105	205	0	0.0
304	ON_13927	BOLD:AAB7105	199	0	0.0
305	ON_13928	BOLD:AAB7105	191	0	0.0
306	ON_13929	BOLD:AAB7105	191	0	0.0
307	ON_13930	BOLD:AAB7105	231	0	0.0
308	ON_13931	BOLD:AAB7105	207	0	0.0
309	ON_13932	BOLD:AAB7105	223	0	0.0
310	ON_13933	BOLD:AAB7105	206	0	0.0
311	ON_13934	BOLD:AAB7105	207	0	0.0
312	ON_13935	BOLD:AAB7105	201	0	0.0
313	ON_13936	BOLD:AAB7105	204	0	0.0
314	ON_13937	BOLD:AAA9495	201	0	0.0
315	ON_13938	BOLD:AAB7105	205	0	0.0
316	ON_13939	BOLD:AAB7105	204	0	0.0
317	ON_13940	BOLD:AAA9495	199	0	0.0
318	ON_13941	BOLD:AAB7105	221	0	0.0
319	ON_13942	BOLD:AAB7105	222	0	0.0
320	ON_13943	BOLD:AAB7105	197	0	0.0
321	ON_13944	BOLD:AAB7105	199	0	0.0
322	ON_13945	BOLD:AAB7105	206	0	0.0
323	ON_13946	BOLD:AAB7105	213	0	0.0
324	ON_13947	BOLD:AAB7105	200	0	0.0
325	ON_13949	BOLD:AAB7105	185	0	0.0
326	ON_13950	BOLD:AAB7105	203	0	0.0
327	ON_13951	BOLD:AAB7105	183	0	0.0
328	ON_13952	BOLD:AAB7105	200	0	0.0
330	ON_13954	BOLD:AAB7105	188	0	0.0
331	ON_13955	BOLD:AAB7105	192	0	0.0
332	ON_13956	BOLD:AAB7105	200	0	0.0
333	ON_13957	BOLD:AAB7105	209	0	0.0
334	ON_13958	BOLD:AAB7105	224	0	0.0
335	ON_13959	BOLD:AAB7105	201	0	0.0
336	ON_13960	BOLD:AAB7105	199	0	0.0
337	ON_13961	BOLD:AAB7105	214	0	0.0
338	ON_13962	BOLD:AAB7105	202	0	0.0
339	ON_13963	BOLD:AAB7105	204	0	0.0
340	ON_13964	BOLD:AAB7105	197	0	0.0
341	ON_13965	BOLD:AAB7105	197	0	0.0
342	ON_13967	BOLD:AAB7105	203	0	0.0
343	ON_13968	BOLD:AAB7105	217	0	0.0
344	ON_13969	BOLD:AAB7105	212	0	0.0
345	ON_13970	BOLD:AAB7105	189	0	0.0
346	ON_13971	BOLD:AAB7105	224	0	0.0
347	ON_13972	BOLD:AAB7105	201	0	0.0
348	ON_13973	BOLD:AAB7105	175	0	0.0
349	ON_13974	BOLD:AAB7105	183	0	0.0
350	ON_13976	BOLD:AAB7105	212	0	0.0
351	ON_13977	BOLD:AAB7105	205	0	0.0
352	ON_14274	BOLD:AAA9495	220	0	0.0
353	ON_14275	BOLD:AAB7105	198	0	0.0
354	ON_14276	BOLD:AAB7105	218	0	0.0
355	ON_14277	BOLD:AAB7105	213	0	0.0
356	ON_14278	BOLD:AAB7105	206	0	0.0
357	ON_14279	BOLD:AAB7105	182	0	0.0
359	ON_14281	BOLD:AAB7105	201	0	0.0
360	ON_14282	BOLD:AAB7105	214	0	0.0
361	ON_14283	BOLD:AAB7105	205	0	0.0
362	ON_14284	BOLD:AAA9495	179	0	0.0
363	ON_14285	BOLD:AAB7105	186	0	0.0
364	ON_14286	BOLD:AAB7105	185	0	0.0
365	ON_14287	BOLD:AAB7105	216	0	0.0
366	ON_14288	BOLD:AAA9495	203	0	0.0
367	ON_14289	BOLD:AAA9495	207	0	0.0
368	ON_14290	BOLD:AAB7105	200	0	0.0
369	ON_14291	BOLD:AAB7105	180	0	0.0
370	ON_14293	BOLD:AAB7105	204	0	0.0
371	ON_14294	BOLD:AAB7105	210	0	0.0
373	ON_14296	BOLD:AAB7105	205	0	0.0
374	ON_14299	BOLD:AAB7105	171	0	0.0
375	ON_14321	BOLD:AAB7105	176	0	0.0
376	ON_14322	BOLD:AAB7105	202	0	0.0
377	ON_14323	BOLD:AAB7105	192	0	0.0
378	ON_14324	BOLD:AAB7105	220	0	0.0
379	ON_14325	BOLD:AAB7105	221	0	0.0
380	ON_14326	BOLD:AAB7105	191	0	0.0
381	ON_14327	BOLD:AAB7105	213	0	0.0
382	ON_14328	BOLD:AAB7105	205	0	0.0
383	ON_14329	BOLD:AAB7105	222	0	0.0
384	ON_14607	BOLD:AAA9495	204	0	0.0
385	ON_14608	BOLD:AAA9495	200	0	0.0
386	ON_14609	BOLD:AAB7105	220	0	0.0
388	ON_14611	BOLD:AAA9495	209	0	0.0
389	ON_14612	BOLD:AAA9495	198	0	0.0
391	ON_14614	BOLD:AAA9495	202	0	0.0
392	ON_14615	BOLD:AAB7105	195	0	0.0
393	ON_14616	BOLD:AAA9495	190	0	0.0
394	ON_14617	BOLD:AAB7105	198	0	0.0
395	ON_14618	BOLD:AAA9495	198	0	0.0
396	ON_14619	BOLD:AAB7105	182	0	0.0
398	ON_14622	BOLD:AAA9495	190	0	0.0
399	ON_14669	BOLD:AAB7105	202	0	0.0
400	ON_14759	BOLD:AAB7105	209	0	0.0
401	ON_14760	BOLD:AAB7105	211	0	0.0
402	ON_14761	BOLD:AAB7105	189	0	0.0
403	ON_14762	BOLD:AAB7105	224	0	0.0
404	ON_14763	BOLD:AAB7105	208	0	0.0
405	ON_14764	BOLD:AAB7105	190	0	0.0
406	ON_14765	BOLD:AAB7105	200	0	0.0
407	ON_14766	BOLD:AAB7105	213	0	0.0
408	ON_14767	BOLD:AAB7105	186	0	0.0
409	ON_14768	BOLD:AAB7105	187	0	0.0
410	ON_14769	BOLD:AAB7105	198	0	0.0
411	ON_14770	BOLD:AAB7105	206	0	0.0
412	ON_14771	BOLD:AAB7105	222	0	0.0
413	ON_14772	BOLD:AAB7105	205	0	0.0
414	ON_14773	BOLD:AAB7105	183	0	0.0
415	ON_14774	BOLD:AAB7105	196	0	0.0
416	ON_14775	BOLD:AAB7105	193	0	0.0
417	ON_14776	BOLD:AAB7105	205	0	0.0
418	ON_14777	BOLD:AAB7105	201	0	0.0
419	ON_14778	BOLD:AAB7105	195	0	0.0
420	ON_14779	BOLD:AAB7105	201	0	0.0
421	ON_14780	BOLD:AAB7105	198	0	0.0
422	ON_14781	BOLD:AAB7105	215	0	0.0
423	ON_14782	BOLD:AAB7105	228	0	0.0
424	ON_14783	BOLD:AAB7105	206	0	0.0
425	ON_14784	BOLD:AAB7105	167	0	0.0
426	ON_14785	BOLD:AAB7105	196	0	0.0
427	ON_14786	BOLD:AAB7105	199	0	0.0
428	ON_14787	BOLD:AAB7105	207	0	0.0
429	ON_14788	BOLD:AAB7105	202	0	0.0
430	ON_14789	BOLD:AAB7105	189	0	0.0
431	ON_14790	BOLD:AAB7105	176	0	0.0
432	ON_14791	BOLD:AAB7105	213	0	0.0
433	ON_14792	BOLD:AAB7105	225	0	0.0
434	ON_14793	BOLD:AAB7105	205	0	0.0
435	ON_14794	BOLD:AAB7105	202	0	0.0
436	ON_14795	BOLD:AAB7105	201	0	0.0
437	ON_14796	BOLD:AAB7105	191	0	0.0
438	ON_14797	BOLD:AAB7105	193	0	0.0
439	ON_14798	BOLD:AAB7105	208	0	0.0
440	ON_14799	BOLD:AAB7105	209	0	0.0
441	ON_14800	BOLD:AAB7105	186	0	0.0
442	ON_14801	BOLD:AAB7105	214	0	0.0
443	ON_14802	BOLD:AAB7105	213	0	0.0
444	ON_14803	BOLD:AAB7105	197	0	0.0
445	ON_14804	BOLD:AAB7105	196	0	0.0
446	ON_14805	BOLD:AAB7105	210	0	0.0
447	ON_14806	BOLD:AAB7105	207	0	0.0
448	ON_14807	BOLD:AAB7105	195	0	0.0
449	ON_14808	BOLD:AAB7105	205	0	0.0
450	ON_14809	BOLD:AAB7105	187	0	0.0
451	ON_14810	BOLD:AAB7105	194	0	0.0
452	ON_14811	BOLD:AAB7105	220	0	0.0
453	ON_14812	BOLD:AAB7105	193	0	0.0
454	ON_14813	BOLD:AAB7105	212	0	0.0
455	ON_14814	BOLD:AAB7105	207	0	0.0
456	ON_14815	BOLD:AAB7105	206	0	0.0
457	ON_14816	BOLD:AAB7105	204	0	0.0
458	ON_14817	BOLD:AAB7105	192	0	0.0
459	ON_14818	BOLD:AAB7105	201	0	0.0
460	ON_14819	BOLD:AAB7105	198	0	0.0
461	ON_14820	BOLD:AAB7105	206	0	0.0
462	ON_14821	BOLD:AAB7105	209	0	0.0
463	ON_14822	BOLD:AAB7105	209	0	0.0
464	ON_14823	BOLD:AAB7105	201	0	0.0
465	ON_14824	BOLD:AAB7105	213	0	0.0
466	ON_14825	BOLD:AAB7105	200	0	0.0
467	ON_14826	BOLD:AAB7105	224	0	0.0
468	ON_14827	BOLD:AAB7105	206	0	0.0
469	ON_14828	BOLD:AAB7105	221	0	0.0
470	ON_14829	BOLD:AAB7105	194	0	0.0
471	ON_14831	BOLD:AAB7105	204	0	0.0
472	ON_14832	BOLD:AAB7105	201	0	0.0
473	ON_14833	BOLD:AAB7105	210	0	0.0
474	ON_14834	BOLD:AAB7105	185	0	0.0
475	ON_14835	BOLD:AAB7105	213	0	0.0
476	ON_14836	BOLD:AAB7105	212	0	0.0
477	ON_14837	BOLD:AAB7105	220	0	0.0
478	ON_14838	BOLD:AAB7105	196	0	0.0
479	ON_14839	BOLD:AAB7105	195	0	0.0
480	ON_14840	BOLD:AAB7105	195	0	0.0
481	ON_14841	BOLD:AAB7105	195	0	0.0
482	ON_14842	BOLD:AAB7105	212	0	0.0
483	ON_14843	BOLD:AAB7105	183	0	0.0
485	ON_14845	BOLD:AAB7105	219	0	0.0
486	ON_14846	BOLD:AAB7105	202	0	0.0
487	ON_14847	BOLD:AAB7105	191	0	0.0
488	ON_14848	BOLD:AAB7105	182	0	0.0
489	ON_14849	BOLD:AAB7105	220	0	0.0
490	ON_14850	BOLD:AAB7105	182	0	0.0
491	ON_14851	BOLD:AAB7105	193	0	0.0
492	ON_14852	BOLD:AAB7105	204	0	0.0
493	ON_14853	BOLD:AAB7105	221	0	0.0
494	ON_14854	BOLD:AAB7105	177	0	0.0
495	ON_14855	BOLD:AAB7105	221	0	0.0
496	ON_14856	BOLD:AAB7105	200	0	0.0
497	ON_14857	BOLD:AAB7105	212	0	0.0
498	ON_14858	BOLD:AAB7105	179	0	0.0
500	ON_14860	BOLD:AAB7105	180	0	0.0
501	ON_14861	BOLD:AAB7105	217	0	0.0
502	ON_14862	BOLD:AAA9495	222	0	0.0
503	ON_14863	BOLD:AAB7105	202	0	0.0
504	ON_14864	BOLD:AAB7105	183	0	0.0
505	ON_14865	BOLD:AAB7105	190	0	0.0
506	ON_14866	BOLD:AAB7105	215	0	0.0
507	ON_14867	BOLD:AAB7105	207	0	0.0
508	ON_14868	BOLD:AAB7105	195	0	0.0
509	ON_14869	BOLD:AAB7105	216	0	0.0
510	ON_14870	BOLD:AAB7105	205	0	0.0
511	ON_14871	BOLD:AAB7105	189	0	0.0
512	ON_14872	BOLD:AAB7105	171	0	0.0
513	ON_14873	BOLD:AAB7105	198	0	0.0
514	ON_14874	BOLD:AAB7105	202	0	0.0
515	ON_14875	BOLD:AAB7105	203	0	0.0
516	ON_14876	BOLD:AAB7105	215	0	0.0
517	ON_14877	BOLD:AAB7105	197	0	0.0
518	ON_14878	BOLD:AAB7105	211	0	0.0
519	ON_14879	BOLD:AAB7105	192	0	0.0
520	ON_14880	BOLD:AAB7105	215	0	0.0
521	ON_14881	BOLD:AAB7105	221	0	0.0
522	ON_14882	BOLD:AAB7105	232	0	0.0
523	ON_14883	BOLD:AAB7105	183	0	0.0
524	ON_14884	BOLD:AAB7105	194	0	0.0
525	ON_14885	BOLD:AAB7105	204	0	0.0
526	ON_14886	BOLD:AAB7105	192	0	0.0
527	ON_14887	BOLD:AAB7105	202	0	0.0
528	ON_14888	BOLD:AAB7105	200	0	0.0
529	ON_14889	BOLD:AAB7105	180	0	0.0
530	ON_14890	BOLD:AAB7105	195	0	0.0
531	ON_14891	BOLD:AAB7105	209	0	0.0
532	ON_14892	BOLD:AAB7105	196	0	0.0
533	ON_14893	BOLD:AAB7105	205	0	0.0
534	ON_14894	BOLD:AAB7105	206	0	0.0
535	ON_14895	BOLD:AAB7105	207	0	0.0
536	ON_14896	BOLD:AAB7105	210	0	0.0
537	ON_14897	BOLD:AAB7105	218	0	0.0
538	ON_14898	BOLD:AAB7105	210	0	0.0
539	ON_14899	BOLD:AAB7105	208	0	0.0
540	ON_14900	BOLD:AAB7105	182	0	0.0
541	ON_14901	BOLD:AAB7105	176	0	0.0
542	ON_14902	BOLD:AAB7105	203	0	0.0
543	ON_14903	BOLD:AAB7105	200	0	0.0
544	ON_14904	BOLD:AAB7105	208	0	0.0
545	ON_14905	BOLD:AAB7105	187	0	0.0
546	ON_14906	BOLD:AAB7105	197	0	0.0
547	ON_14907	BOLD:AAB7105	204	0	0.0
548	ON_14908	BOLD:AAB7105	199	0	0.0
549	ON_14909	BOLD:AAB7105	189	0	0.0
550	ON_14910	BOLD:AAB7105	216	0	0.0
551	ON_14979	BOLD:AAB7105	195	0	0.0
552	ON_14981	BOLD:AAA9495	209	0	0.0
553	ON_14984	BOLD:AAA9495	190	0	0.0
554	ON_14986	BOLD:AAA9495	207	0	0.0
555	ON_14988	BOLD:AAB7105	199	0	0.0
556	ON_14989	BOLD:AAB7105	202	0	0.0
557	ON_14994	BOLD:AAB7105	183	0	0.0
558	ON_14999	BOLD:AAA9495	210	0	0.0
559	ON_15002	BOLD:AAA9495	233	0	0.0
560	ON_15003	BOLD:AAB7105	198	0	0.0
561	ON_15004	BOLD:AAB7105	218	0	0.0
562	ON_15005	BOLD:AAB7105	210	0	0.0
563	ON_15006	BOLD:AAB7105	218	0	0.0
565	ON_15009	BOLD:AAB7105	196	0	0.0
566	ON_15010	BOLD:AAA9495	189	0	0.0
567	ON_15012	BOLD:AAA9495	204	0	0.0
568	ON_15015	BOLD:AAB7105	211	0	0.0
569	ON_15016	BOLD:AAB7105	203	0	0.0
570	ON_15017	BOLD:AAB7105	214	0	0.0
571	ON_15018	BOLD:AAA9495	221	0	0.0
572	ON_15019	BOLD:AAA9495	195	0	0.0
573	ON_15022	BOLD:AAA9495	187	0	0.0
574	ON_15027	BOLD:AAA9495	221	0	0.0
575	ON_15028	BOLD:AAB7105	201	0	0.0
576	ON_15029	BOLD:AAB7105	198	0	0.0
577	ON_15030	BOLD:AAA9495	185	0	0.0
578	ON_15031	BOLD:AAA9495	218	0	0.0
579	ON_15033	BOLD:AAB7105	196	0	0.0
580	ON_15035	BOLD:AAA9495	197	0	0.0
581	ON_15036	BOLD:AAB7105	195	0	0.0
582	ON_15037	BOLD:AAA9495	184	0	0.0
583	ON_15038	BOLD:AAA9495	208	0	0.0
584	ON_15052	BOLD:AAA9495	211	0	0.0
585	ON_15054	BOLD:AAB7105	204	0	0.0
586	ON_15055	BOLD:AAB7105	195	0	0.0
587	ON_15056	BOLD:AAA9495	200	0	0.0
588	ON_15057	BOLD:AAB7105	206	0	0.0
589	ON_15060	BOLD:AAB7105	198	0	0.0
590	ON_15061	BOLD:AAA9495	219	0	0.0
591	ON_15391	BOLD:AAB7105	203	0	0.0
592	ON_15392	BOLD:AAA9495	212	0	0.0
593	ON_15393	BOLD:AAB7105	210	0	0.0
594	ON_15394	BOLD:AAB7105	189	0	0.0
595	ON_15395	BOLD:AAB7105	193	0	0.0
596	ON_15396	BOLD:AAB7105	190	0	0.0
597	ON_15397	BOLD:AAA9495	215	0	0.0
598	ON_15398	BOLD:AAB7105	199	0	0.0
599	ON_15399	BOLD:AAB7105	202	0	0.0
600	ON_15400	BOLD:AAA9495	207	0	0.0
601	ON_16072	BOLD:AAA9495	183	0	0.0
602	ON_16078	BOLD:AAA9495	194	0	0.0
603	ON_16079	BOLD:AAA9495	204	0	0.0
604	ON_16082	BOLD:AAA9495	204	0	0.0
605	ON_16083	BOLD:AAA9495	194	0	0.0
606	ON_16084	BOLD:AAA9495	196	0	0.0
607	ON_16085	BOLD:AAA9495	189	0	0.0
608	ON_16087	BOLD:AAA9495	189	0	0.0
609	ON_16090	BOLD:AAA9495	176	0	0.0
610	ON_16092	BOLD:AAA9495	191	0	0.0
611	ON_16093	BOLD:AAA9495	220	0	0.0
612	ON_16096	BOLD:AAA9495	171	0	0.0
613	ON_16097	BOLD:AAA9495	203	0	0.0
614	ON_16098	BOLD:AAA9495	204	0	0.0
615	ON_16099	BOLD:AAA9495	223	0	0.0
616	ON_16106	BOLD:AAA9495	208	0	0.0
617	ON_16109	BOLD:AAA9495	196	0	0.0
618	ON_16110	BOLD:AAA9495	193	0	0.0
619	ON_16112	BOLD:AAA9495	198	0	0.0
620	ON_16113	BOLD:AAA9495	196	0	0.0
621	ON_16115	BOLD:AAA9495	218	0	0.0
622	ON_16116	BOLD:AAA9495	195	0	0.0
623	ON_16117	BOLD:AAA9495	206	0	0.0
624	ON_16124	BOLD:AAA9495	185	0	0.0
625	ON_16125	BOLD:AAA9495	203	0	0.0
626	ON_16126	BOLD:AAB7105	211	0	0.0
627	ON_16128	BOLD:AAA9495	199	0	0.0
628	ON_16131	BOLD:AAA9495	209	0	0.0
629	ON_16132	BOLD:AAA9495	209	0	0.0
630	ON_16134	BOLD:AAA9495	211	0	0.0
631	ON_16136	BOLD:AAA9495	193	0	0.0
632	ON_16138	BOLD:AAA9495	198	0	0.0
633	ON_16139	BOLD:AAA9495	203	0	0.0
634	ON_16143	BOLD:AAA9495	209	0	0.0
635	ON_16144	BOLD:AAA9495	211	0	0.0
